# Interferons and viruses induce a novel primate-specific isoform dACE2 and not the SARS-CoV-2 receptor ACE2

**DOI:** 10.1101/2020.07.19.210955

**Authors:** Olusegun O. Onabajo, A. Rouf Banday, Wusheng Yan, Adeola Obajemu, Megan L. Stanifer, Deanna M. Santer, Oscar Florez-Vargas, Helen Piontkivska, Joselin Vargas, Carmon Kee, D. Lorne J. Tyrrell, Juan L. Mendoza, Steeve Boulant, Ludmila Prokunina-Olsson

**Affiliations:** Laboratory of Translational Genomics, Division of Cancer Epidemiology and Genetics, National Cancer Institute, National Institutes of Health, Bethesda, MD, USA; Department of Infectious Diseases, Molecular Virology, University Hospital Heidelberg, Heidelberg, Germany; Li Ka Shing Institute of Virology and Department of Medical Microbiology and Immunology, University of Alberta, Edmonton, Alberta, Canada; Department of Biological Sciences and Brain Health Research Institute, Kent State University, Kent, OH, USA; Pritzker School of Molecular Engineering and Department of Biochemistry and Molecular Biology, University of Chicago, Chicago, IL, USA; Division of Cellular Polarity and Viral Infection, German Cancer Research Center (DKFZ), Heidelberg, Germany; Department of Infectious Diseases, Virology, University Hospital Heidelberg, Heidelberg, Germany

**Keywords:** ACE2, Interferon-stimulated gene, Interferon, SARS-CoV-2, COVID-19, immune response

## Abstract

Severe acute respiratory syndrome coronavirus-2 (SARS-CoV-2), which causes COVID-19, utilizes angiotensin-converting enzyme 2 (ACE2) for entry into target cells. *ACE2* has been proposed as an interferon-stimulated gene (ISG). Thus, interferon-induced variability in *ACE2* expression levels could be important for susceptibility to COVID-19 or its outcomes. Here, we report the discovery of a novel, primate-specific isoform of *ACE2*, which we designate as *deltaACE2 (dACE2)*. We demonstrate that *dACE2*, but not *ACE2*, is an ISG. *In vitro*, dACE2, which lacks 356 N-terminal amino acids, was non-functional in binding the SARS-CoV-2 spike protein and as a carboxypeptidase. Our results reconcile current knowledge on *ACE2* expression and suggest that the ISG-type induction of *dACE2* in IFN-high conditions created by treatments, inflammatory tumor microenvironment, or viral co-infections is unlikely to affect the cellular entry of SARS-CoV-2 and promote infection.
