## Supplementary material for "Interferons and viruses induce a novel primate-specific isoform dACE2 and not the SARS-CoV-2 receptor ACE2": Table S2

### Sheet: Table S2
Supplementary Table S2. Expression of ACE2 and dACE2 in various cell lines and conditions
Table S2A. Expression of dACE2, ACE2, ISG15 and endogenous controls in cell lines, baseline and SeV infection, Figure 2C
Table S2B. Expression in normal human bronchial epithelial (NHBE) cells from 5 donors, IFN treatments, Figure 2D
Table S2C. Expression in organoid cultures from one donor, IFN treatments, Figure 2E
Table S2D. Expression in cell lines, SARS-CoV-2 infection, Figure 5A
Table S2E. Expression in organoid cultures from two donors, SARS-CoV-2 infection, Figure 5B

### Sheet: Table S2A
Table S2A. Expression of dACE2, ACE2, ISG15 and endogenous controls in cell lines, baseline and SeV infection, Figure 2C
	Ct, Baseline					dCt#, Baseline			Comments		Ct, SeV infection, 12 hrs					dCt, SeV infection, 12 hrs#
Cell line *	ACTB	GAPDH	ISG15	ACE2	dACE2	ISG15	ACE2	dACE2		Cell line	ACTB	GAPDH	ISG15	ACE2	dACE2	ISG15	ACE2	dACE2
HepG2	21.1418	18.4038	23.492	29.6267	38	-3.71922	-9.85392	-18.2272		HepG2	22.4697	19.1804	17.3218	29.9619	30.5424	3.50327	-9.13687	-9.71735
PC3	19.4441	18.4649	22.0221	35.1817	36.804	-3.06755	-16.2272	-17.8495		PC3	19.9727	18.8711	17.4162	30.9546	26.8355	2.00573	-11.5327	-7.41357
DU145	20.9506	19.1685	23.4594	38.9503	38	-3.39982	-18.8907	-17.9404		DU145	21.7601	19.884	19.064	39.1551	33.7382	1.758	-18.3331	-12.9161
RWPE1	21.8086	19.3622	23.0134	36.7199	38	-2.42805	-16.1345	-17.4146		RWPE1	22.5567	19.4006	23.0036	37.049	38	-2.02497	-16.0704	-17.0214
22RV1	20.8391	18.9608	24.4268	34.6792	32.1033	-4.52681	-14.7792	-12.2033		22RV1	19.7713	19.0759	20.3218	33.9516	29.7992	-0.898169	-14.528	-10.3756
Tonsils	19.9255	19.0257	26.6306	35.5876	35.2804	-7.15505	-16.1121	-15.8049		Tonsils	21.5066	20.4328	20.9482	34.5389	30.5782	0.0214548	-13.5692	-9.60851
Hblak	20.3521	19.6443	27.1015	40	38	-7.10334	-20.0018	-18.0018		Hblak	22.1598	21.828	22.2841	40	35.5886	-0.290207	-18.0061	-13.5947
MDA-MB-231/HTB26	20.2765	18.849	22.5572	37.468	37.509	-2.99448	-17.9052	-17.9463		MDA-MB-231/HTB26	21.9047	19.9011	19.9627	36.428	36.1854	0.940215	-15.5251	-15.2825
T47-D/HTB133	21.3218	21.0759	28.3164	38.3967	38	-7.1175	-17.1979	-16.8011		T47-D/HTB133	22.0451	21.8029	23.2341	37.7897	29.8536	-1.3101	-15.8657	-7.92966
HT-1376	21.0664	18.7498	26.4521	33.5487	38	-6.54401	-13.6406	-18.0919		HT-1376	21.4528	18.9853	19.0664	33.6229	31.1149	1.15262	-13.4039	-10.8959
RT-4	18.6622	16.7924	25.097	32.4327	32.5089	-7.36965	-14.7054	-14.7815		RT-4	20.9021	17.3975	18.597	30.4123	26.1088	0.55281	-11.2625	-6.95898
Caco2	23.482	20.4863	27.9723	32.2502	37.5013	-5.98366	-10.2615	-15.5126		Caco2	24.2023	20.7464	22.5479	31.9978	32.4639	-0.0688539	-9.51875	-9.9848
A549	22.42	20.5025	31.1548	37.2934	37.7932	-9.66985	-15.8085	-16.3083		A549	24.0389	21.4455	21.6937	36.0329	35.9189	1.04695	-13.2922	-13.1782
T84	22.0854	20.2429	26.3943	31.9546	34.4019	-5.23059	-10.7909	-13.2382		T84	22.6	20.8327	23.1423	31.5217	30.8109	-1.41138	-9.79084	-9.08001
T24	22.577	20.187	22.1041	38	38	-0.722101	-16.618	-16.618		T24	23.8516	21.1453	19.7687	36.6039	37.8858	2.72977	-14.1054	-15.3873
CAPAN2	22.6604	19.2593	25.1096	31.4977	30.5861	-1.22459	-3.19408	-9.62623
HELA	22.0424	18.3188	21.8762	34.0878	32.5384	0.0830793	-6.10577	-12.3578
TCCSUP/HTB5	23.4168	20.4307	22.0153	34.7942	32.5683	0.700736	-6.38942	-10.6445
5637/HTB9	22.0808	19.4495	24.5832	32.9068	32.1017	-1.25116	-4.16181	-11.3365
J82	24.0003	19.5705	23.2859	34.0688	32.2087	0.357219	-5.39144	-10.4233
SW780	23.8189	19.4185	24.831	30.8838	30.8136	-0.50605	-3.02638	-9.19487
UMUC3	21.7856	17.6239	26.0871	34.7291	32.5437	-2.15073	-4.321	-12.839
T84	19.6632	17.06	21.4824	26.047	28.5181	-0.909601	-2.2823	-10.1565
	Ct				dCt
Cell line *	HPRT1	MX1	ACE2	dACE2	MX1	ACE2	dACE2
Vero E6##	18.46	30.8	21.97	38.03	-12.34	-3.51	-19.57	SYBR Green
HEK293T	18.19	32.05	26.93	29.44	-13.86	-8.74	-11.25	SYBR Green
*Cell line details are listed in Table S2.
Measured withTaqMan expression assays, unless measured with SYBR Green assays as indicated, all assays details are listed in Table S3.
# dCt (target) = Ct(average(ACTB+GAPDH)) - Ct(target)
Ct and dCt values are on log 2 scale, less negative values correspond to higher expression of the target
## - ACE2 and dACE2 expression in Vero E6, a green monkey cell line, can be measured with human expression assays

### Sheet: Table S2B
Table S2B. Expression in normal human bronchial epithelial (NHBE) cells from 5 donors, Figure 2D, IFN treatments
		Ct				dCt
Samples	conditions	HPRT1	MX1	ACE2	dACE2	MX1	ACE2	dACE2
NHBE1	baseline	22.384	28.6503	29.4163	29.6863	-6.26633	-7.03231	-7.30237
NHBE2	baseline	23.1738	28.1698	29.7624	30.1387	-4.99602	-6.58854	-6.96484
NHBE3	baseline	22.9974	28.45	29.4093	30.5054	-5.45258	-6.41186	-7.50797
NHBE4	baseline	23.1182	28.3709	29.4143	29.9418	-5.25273	-6.29615	-6.82362
NHBE5	baseline	22.8558	29.073	31.1697	30.8893	-6.21717	-8.31394	-8.03354
NHBE1	IFNα, 100IU/ml, 24 hr	22.231	19.9656	28.2223	25.1432	2.26542	-5.99129	-2.91218
NHBE2	IFNα, 100IU/ml, 24 hr	22.61	19.7436	29.6252	25.2895	2.86641	-7.01512	-2.67944
NHBE3	IFNα, 100IU/ml, 24 hr	22.7542	19.5531	28.3348	25.1937	3.20109	-5.58059	-2.43951
NHBE4	IFNα, 100IU/ml, 24 hr	23.0986	19.0657	29.2265	25.4334	4.03289	-6.12795	-2.33486
NHBE5	IFNα, 100IU/ml, 24 hr	22.6023	19.6087	30.4096	26.0975	2.99363	-7.80726	-3.49514
NHBE1	IFN-λ3, 100 ng/ml, 24 hrs	21.3441	19.7524	28.7313	25.8959	1.59176	-7.38721	-4.55179
NHBE2	IFN-λ3, 100 ng/ml, 24 hrs	23.042	19.4016	28.7224	25.1155	3.64038	-5.68046	-2.07359
NHBE3	IFN-λ3, 100 ng/ml, 24 hrs	23.1243	17.9714	27.1576	23.9508	5.15285	-4.03334	-0.826516
NHBE4	IFN-λ3, 100 ng/ml, 24 hrs	23.4493	18.3117	28.0704	24.4018	5.13768	-4.62106	-0.952493
NHBE5	IFN-λ3, 100 ng/ml, 24 hrs	23.0601	18.5362	28.3328	24.5729	4.52396	-5.2727	-1.5128
All - SYBR Green assays, Table S3
dCt(target) =Ct(HPRT1)-Ct(target)

### Sheet: Table S2C
Table S1C. Expression in organoid cultures from one donor, IFN treatments, Figure 2E
		Ct				dCt
Samples	conditions	HPRT1	IFIT1	ACE2	dACE2	IFIT1	ACE2	dACE2
colon organoids 1	baseline	25.56	31.4	29.01	32.62	-5.84	-3.45	-7.06
colon organoids 2	baseline	25.59	31.62	27.87	32.19	-6.03	-2.28	-6.6
colon organoids 3	baseline	25.72	32.41	28.14	32.45	-6.69	-2.42	-6.73
colon organoids 1	IFNβ, 2000IU/mL, 24 hrs	25.13	26.38	27.86	31.21	-1.25	-2.73	-6.08
colon organoids 2	IFNβ, 2000IU/mL, 24 hrs	25.1	26.59	27.33	31.04	-1.49	-2.23	-5.94
colon organoids 3	IFNβ, 2000IU/mL, 24 hrs	25.69	27.07	27.41	31.77	-1.38	-1.72	-6.08
colon organoids 1	IFN-λ1-3, 100 ng/ml, each, 24 hrs	25.84	27.41	28.18	30.8	-1.57	-2.34	-4.96
colon organoids 2	IFN-λ1-3, 100 ng/ml, each, 24 hrs	25.15	26.74	27.33	30.01	-1.59	-2.18	-4.86
colon organoids 3	IFN-λ1-3, 100 ng/ml, each, 24 hrs	25.3	27.07	27.82	30.2	-1.77	-2.52	-4.9
		Ct				dCt
Samples	conditions	HPRT1	IFIT1	ACE2	dACE2	IFIT1	ACE2	dACE2
ileum organoids 1	baseline	25.52	30.48	26.98	32.17	-4.96	-1.46	-6.65
ileum organoids 2	baseline	25.11	31.17	26.65	31.53	-6.06	-1.54	-6.42
ileum organoids 3	baseline	25.37	32.4124	26.7	31.39	-7.04239	-1.33	-6.02
ileum organoids 1	IFNβ, 2000IU/mL, 24 hrs	25.31	27.33	27.2	30.87	-2.02	-1.89	-5.56
ileum organoids 2	IFNβ, 2000IU/mL, 24 hrs	25.42	28.07	27.66	30.79	-2.65	-2.24	-5.37
ileum organoids 3	IFNβ, 2000IU/mL, 24 hrs	24.75	27.85	26.67	30.1	-3.1	-1.92	-5.35
ileum organoids 1	IFN-λ1-3, 100 ng/ml, each, 24 hrs	25.35	26.19	26.88	30.2	-0.84	-1.53	-4.85
ileum organoids 2	IFN-λ1-3, 100 ng/ml, each, 24 hrs	25.33	27.15	27.015	30.18	-1.82	-1.685	-4.85
ileum organoids 3	IFN-λ1-3, 100 ng/ml, each, 24 hrs	25.43	27.07	27.19	30.48	-1.64	-1.76	-5.05
All - SYBR Green assays, Table S3
dCt(target) =Ct(HPRT1)-Ct(target)

### Sheet: Table S2D
Table S2D. Expression in cell lines, SARS-CoV-2 infection Figure 5A
Samples	conditions	Ct				dCt			Ct		dCt
		HPRT1	IFIT1	ACE2	dACE2	IFIT1	ACE2	dACE2	TBP	SARS-CoV-2	SARS-CoV-2
Caco2	mock	23.06	25.65	26.72	33.81	-2.59	-3.66	-10.75	25.69	31.19	-5.5
Caco2	mock	22.86	25.86	26.56	33.31	-3	-3.7	-10.45	25.74	33.6	-7.86
Caco2	mock	21.24	25.19	26.35	33.12	-3.95	-5.11	-11.88	25.93	33.61	-7.68
Caco2	mock	23.46		26.94	33.04
Caco2	SARS-CoV-2	22.29	23.54	27.4	30.7	-1.25	-5.11	-8.41	25.66	9.84	15.82
Caco2	SARS-CoV-2	22.86	23.98	27.46	30.542	-1.12	-4.6	-7.682	25.68	9.57	16.11
Caco2	SARS-CoV-2	22.54	23.72	27.39	30.65	-1.18	-4.85	-8.11	25.99	9.31	16.68
Samples	conditions	Ct				dCt			Ct		dCt
		HPRT1	IFIT1	ACE2	dACE2	IFIT1	ACE2	dACE2	TBP	SARS-CoV-2	SARS-CoV-2
T84	mock	21.92	24.79	26.33	29.68	-2.87	-4.41	-7.76	25.43	31.93	-6.5
T84	mock	21.67	24.012	26.02	29.68	-2.342	-4.35	-8.01	25.12	31.29	-6.17
T84	mock	23.26	24.07	28.53	32.6	-0.81	-5.27	-9.34	25.93	30.97	-5.04
T84	mock	21.77	23.26	25.26	28.75				25.86	32.63
T84	SARS-CoV-2	21.22	21.56	26.18	27.42	-0.34	-4.96	-6.2	25.51	13.43	12.08
T84	SARS-CoV-2	21.23	22.34	25.44	28.23	-1.11	-4.21	-7	25.27	14.47	10.8
T84	SARS-CoV-2	21.56	21.87	25.87	27.89	-0.31	-4.31	-6.33	25.72	13.75	11.97
Samples	conditions	Ct				dCt			Ct		dCt
		HPRT1	IFIT1	ACE2	dACE2	IFIT1	ACE2	dACE2	TBP	SARS-CoV-2	SARS-CoV-2
Calu3	mock	22.06	25.47	17.01	26.34	-3.41	5.05	-4.28	27.52	32.65	-5.13
Calu3	mock	22.62	25.68	17.86	27.01	-3.06	4.76	-4.39	27.39	32.92	-5.53
Calu3	mock	22.12	25.41	17.32	26.98	-3.29	4.8	-4.86	27.54	33.76	-6.22
Calu3	SARS-CoV-2	23.02	23.42	17.53	27.88	-0.4	5.49	-4.86	27.45	12.35	15.1
Calu3	SARS-CoV-2	22.79	23.96	17.61	27.33	-1.17	5.18	-4.54	27.15	13.28	13.87
Calu3	SARS-CoV-2	22.76	23.54	17.65	27.56	-0.78	5.11	-4.8	27.98	13.67	14.31
All - SYBR Green assays, Table S3
dCt(target) =Ct(HPRT1)-Ct(target)
dCt(SARS-CoV-2) =Ct(TBP)-Ct(SARS-CoV-2)

### Sheet: Table S2E
Table S2E. Expression in organoid cultures from two donors, SARS-CoV-2 infection, Figure 5B
Samples	conditions	Ct				dCt			Ct		dCt
		HPRT1	IFIT1	ACE2	dACE2	IFIT1	ACE2	dACE2	TBP	SARS-CoV-2	SARS-CoV-2
colon organoids 1_donor 1	mock	27.77	32.14	22.09	31.37	-4.37	5.68	-3.6	28.87	31.04	-2.17
colon organoids 2_donor 1	mock	27.74	32.42	21.57	30	-4.68	6.17	-2.26	28.98	33.17	-4.19
colon organoids 1_donor 2	mock	25.05	31.89	24.18	30.21	-6.84	0.87	-5.16	28.12	32.73	-4.61
colon organoids 2_donor 2	mock	24.96		24.23	31.12		0.73	-6.16
colon organoids 1_donor 1	SARS-CoV-2	28.4	28.26	22.37	29.94	0.14	6.03	-1.54	28.54	15.42	13.12
colon organoids 2_donor 1	SARS-CoV-2	28.18	27.95	22.36	30.24	0.23	5.82	-2.06	28.69	15.76	12.93
colon organoids 3_donor 1	SARS-CoV-2	28.2	28.12	21.88	30.17	0.08	6.32	-1.97	28.48	14.87	13.61
colon organoids 1_donor 2	SARS-CoV-2	25.67	29.36	23.71	28.79	-3.69	1.96	-3.12	28.98	16.17	12.81
colon organoids 2_donor 2	SARS-CoV-2	25.86	29.95	23.78	29.12	-4.09	2.08	-3.26	28.92	15.2	13.72
colon organoids 3_donor 2	SARS-CoV-2	25.12	28.14	23.36	28.65	-3.02	1.76	-3.53	25.47	14.23	11.24
Samples	conditions	Ct				dCt			Ct		dCt
		HPRT1	IFIT1	ACE2	dACE2	IFIT1	ACE2	dACE2	TBP	SARS-CoV-2	SARS-CoV-2
ileum organoids 1_donor 1	mock	27.23	31.46	18.64	33.62	-4.23	8.59	-6.39	27.45	34.22	-6.77
ileum organoids 2_donor 1	mock	26.58	32.13	18.14	32.31	-5.55	8.44	-5.73	27.63	38.51	-10.88
ileum organoids 1_donor 2	mock	23.4	31.79	23.03	29.05	-8.39	0.37	-5.65	27.09	33.03	-5.94
ileum organoids 2_donor 2	mock	25.29		23.36	30.48		1.93	-5.19	27.95	35.65	-7.7
ileum organoids 1_donor 1	SARS-CoV-2	27.58	29.36	18.66	31.92	-1.78	8.92	-4.34	27.75	19.51	8.24
ileum organoids 2_donor 1	SARS-CoV-2	26.63	29.62	18.69	31.32	-2.99	7.94	-4.69	26.95	18.54	8.41
ileum organoids 3_donor 1	SARS-CoV-2	27.51	28.94	18.41	31.73	-1.43	9.1	-4.22	26.75	18.55	8.2
ileum organoids 4_donor 1	SARS-CoV-2	26.61	29.43	18.53	31.87	-2.82	8.08	-5.26	27.13	17.86	9.27
ileum organoids 1_donor 2	SARS-CoV-2	26.4	29.16	20.24	30.9	-2.76	6.16	-4.5	26.71	16.88	9.83
ileum organoids 2_donor 2	SARS-CoV-2	26.99	28.76	20.462	31.24	-1.77	6.528	-4.25	26.99	16.56	10.43
ileum organoids 3_donor 2	SARS-CoV-2	26.22	29.65	21.92	27.14	-3.43	4.3	-0.92	27.54	15.89	11.65
ileum organoids 4_donor 2	SARS-CoV-2	25.51	29.22	21.13	27.34	-3.71	4.38	-1.83	26.89	16.33	10.56
All - SYBR Green assays, Table S3
dCt(target) =Ct(HPRT1)-Ct(target)
dCt(SARS-CoV-2) =Ct(TBP)-Ct(SARS-CoV-2)
